# The virome of New Zealand fur seals reveals novel viral diversity and evidence of continued Canine distemper virus circulation

**DOI:** 10.64898/2026.11.18.767762

**Authors:** Stephanie J Waller, Benjamin A White, Janelle R Wierenga, Alasdair A Hall, Moss Thompson, Andrew D Wilson, Harry S Taylor, Jody S Weir, Jemma L Geoghegan

**Affiliations:** Department of Microbiology and Immunology, Faculty of Biomedical Sciences, University of Otago, 720 Cumberland Street, Dunedin, 9016, New Zealand; Otago Peninsula Eco Restoration Alliance, 45 Pakihau Road, Dunedin 9077, New Zealand; Hall Marine Consulting, Wellington 6022, New Zealand; Department of Conservation, Te Papa Atawhai, 18–32 Manners Street, Wellington 6011, New Zealand; Animal Health Laboratory, Diagnostics, Readiness and Surveillance, Biosecurity New Zealand, Ministry for Primary Industries, Upper Hutt, 5018, New Zealand; Biosecurity, Surveillance & Incursion Investigation, Diagnostics, Readiness and Surveillance, Biosecurity New Zealand, Ministry for Primary Industries, 66 Ward Street, Upper Hutt, 5018, New Zealand

**Keywords:** Canine distemper virus, Marine mammal virome, New Zealand fur seal, Metatranscriptomics

## Abstract

Canine distemper virus (CDV) has recently been detected in New Zealand fur seals (*Arctocephalus forsteri*), including retrospective samples from 2020 and outbreaks associated with substantial mortality in late 2024 and 2025. However, the geographic distribution of CDV and the broader viral diversity harboured by New Zealand fur seals remain poorly understood. Characterising the fur seal virome can provide insights into viral diversity, dispersal and the occurrence of viral co-infections, while assessing the distribution of CDV across colonies. We used metatranscriptomic sequencing to characterise the viromes of 178 live and recently deceased fur seals sampled from four large fur seal colonies (Kaikōura, Dunedin, West Coast and Wairarapa). We investigated viral diversity, community composition and geographic structure using phylogenetic analyses to examine viral evolutionary relationships and CDV distribution. We identified 23 viral species, including 20 putatively novel species. Several were related to viruses previously identified in terrestrial mammals. One viral species was detected across geographically separated colonies, while several other closely related viruses were identified across colonies, with viral sharing most frequent between Kaikōura and Wairarapa. Viral diversity was similar between live and recently deceased fur seals, while community composition showed geographic structuring. CDV was detected only in Kaikōura, where the lineage associated with the 2024 outbreak remained in circulation. No CDV was detected in the other sampled colonies. This study reveals substantial previously undocumented viral diversity in New Zealand fur seals, improving our understanding of viral distribution and CDV circulation in marine mammal populations.
