## Supplementary Table 2 for "The virome of New Zealand fur seals reveals novel viral diversity and evidence of continued Canine distemper virus circulation"

### Sheet: Sheet1
SeqID	Seal library	Virus Name	Species/Family/Order	Location	Region	Sample type	NCBI accession	Sequence length (aa)	Top hIt name	Top Hit accession	Amino acid similarity (%)	e-value
Seq1	FS5	Arctocephalus forsteri astrovirus 1	Astroviridae	Cape Palliser	Wairarapa	faecal	QB356754	623	ORF1b protein, partial [Coleura bat astrovirus]	XBH23877.1	80.58%	9.00E-124
Seq2	FSD17	Arctocephalus forsteri astrovirus 1	Astroviridae	Kaikōura South Coast	Kaikōura	rectal	QB356755	637	ORF1b protein, partial [Coleura bat astrovirus]	XBH23877.1	80.09%	3.00E-127
Seq3	FSD17	Mamastrovirus 11	Astroviridae	Kaikōura South Coast	Kaikōura	rectal	QB356756	557	RNA-dependent RNA polymerase, partial [Mamastrovirus 11]	YP_009664777.1	90.50%	6.00E-115
Seq4	FS15	Arctocephalus forsteri calicivirus 1	Caliciviridae	Kaikōura Ōhau site	Kaikōura	faecal	QB356757	2206	ORF1 polyprotein [Sapovirus Hu/20072248/2008/JP]	BAL14650.3	80.50%	0.00E+00
Seq5	FS18	Arctocephalus forsteri calicivirus 1	Caliciviridae	Kaikōura South Coast	Kaikōura	faecal	QB356758	2187	ORF1 polyprotein [Sapovirus Hu/20072248/2008/JP]	BAL14650.3	83.19%	0.00E+00
Seq6	FS4	Arctocephalus forsteri calicivirus 1	Caliciviridae	Cape Palliser	Wairarapa	faecal	QB356759	151	polyprotein, partial [California sea lion sapovirus 2]	AEM37580.1	94.04%	1.00E-96
Seq7	FS14	Arctocephalus forsteri calicivirus 1	Caliciviridae	Kaikōura Ōhau site	Kaikōura	faecal	QB356760	101	RNA-dependent RNA polymerase, partial [Sapovirus sp.]	QHN60790.1	90.00%	2.00E-61
Seq8	FS15	Arctocephalus forsteri calicivirus 2	Caliciviridae	Kaikōura Ōhau site	Kaikōura	faecal	QB356761	2277	polyprotein [Sapovirus GII.8]	ATD51063.1	78.44%	0.00E+00
Seq9	FS4	Arctocephalus forsteri calicivirus 2	Caliciviridae	Cape Palliser	Wairarapa	faecal	QB356762	588	polyprotein, partial [California sea lion sapovirus 2]	AEM37580.1	83.08%	2.00E-113
Seq10	FS14	California sea lion sapovirus 1	Caliciviridae	Kaikōura Ōhau site	Kaikōura	faecal	QB356763	100	polyprotein [California sea lion sapovirus 1]	AEM37581.2	100.00%	2.00E-63
Seq11	FS7	Arctocephalus forsteri calicivirus 3	Caliciviridae	Cape Palliser	Wairarapa	faecal	QB356764	116	nonstructural polyprotein, partial [Vesicular exanthema of swine virus]	ABI34904.1	80.00%	8.00E-59
Seq12	FS9	Arctocephalus forsteri calicivirus 4	Caliciviridae	Cape Saunders	Dunedin	faecal	QB356765	2571	polyprotein [San Miguel sea lion virus 12]	QCZ35343.1	53.53%	0.00E+00
Seq13	FS20	Arctocephalus forsteri calicivirus 5	Caliciviridae	OPERA	Dunedin	faecal	QB356766	193	ORF1 polyprotein [California sea lion norovirus]	AUO60017.1	98.45%	1.00E-122
Seq14	FS22	Arctocephalus forsteri calicivirus 5	Caliciviridae	OPERA	Dunedin	faecal	QB356767	147	ORF1 polyprotein [California sea lion norovirus]	AUO60017.1	99.28%	2.00E-86
Seq15	FSD17	Arctocephalus forsteri calicivirus 5	Caliciviridae	Kaikōura South Coast	Kaikōura	rectal	QB356768	1762	ORF1 polyprotein [California sea lion norovirus]	AUO60017.1	88.52%	0.00E+00
Seq16	FSD3	Arctocephalus forsteri calicivirus 5	Caliciviridae	Cape Palliser	Wairarapa	rectal	QB356769	103	ORF1 polyprotein [California sea lion norovirus]	AUO60017.1	98.06%	5.00E-63
Seq17	FSD3	Arctocephalus forsteri calicivirus 5	Caliciviridae	Cape Palliser	Wairarapa	rectal	QB356770	121	ORF1 polyprotein [California sea lion norovirus]	AUO60017.1	98.35%	3.00E-75
Seq18	FS7	Arctocephalus forsteri calicivirus 6	Caliciviridae	Cape Palliser	Wairarapa	faecal	QB356771	104	nonstructural polyprotein, partial [Norovirus GII]	QFS19095.1	70.19%	1.00E-44
Seq19	FSD13	Arctocephalus forsteri calicivirus 6	Caliciviridae	Kaikōura Ōhau site	Kaikōura	rectal	QB356772	614	nonstructural polyprotein, partial [Norovirus GII]	AXQ39978.1	69.48%	0.00E+00
Seq20	FSD17	Arctocephalus forsteri calicivirus 6	Caliciviridae	Kaikōura South Coast	Kaikōura	rectal	QB356773	772	nonstructural polyprotein, partial [Norovirus GII]	AXQ39978.1	70.41%	0.00E+00
Seq21	FS6	Arctocephalus forsteri calicivirus 6	Caliciviridae	Cape Palliser	Wairarapa	faecal	QB356774	114	RdRp [Norovirus GIV]	YP_009238498.1	71.05%	6.00E-48
Seq22	FS21	Arctocephalus forsteri nodavirus 1	Nodaviridae	OPERA	Dunedin	faecal	QB356775	123	polyprotein [Sylvilagus tetnovirus]	XBR32760.1	78.63%	3.00E-54
Seq23	FS6	Arctocephalus forsteri nodavirus 1	Nodaviridae	Cape Palliser	Wairarapa	faecal	QB356776	1379	polyprotein [Sylvilagus tetnovirus]	XBR32760.1	65.50%	0.00E+00
Seq24	FS9	Arctocephalus forsteri nodavirus 1	Nodaviridae	Cape Saunders	Dunedin	faecal	QB356777	1393	polyprotein [Sylvilagus tetnovirus]	XBR32760.1	65.35%	0.00E+00
Seq25	FSD13	canine distemper virus	Paramyxoviridae	Kaikōura Ōhau site	Kaikōura	rectal	QB356778	2184	large polymerase protein L [canine distemper virus]	NP_047207.1	95.47%	0.00E+00
Seq26	FS18	canine distemper virus	Paramyxoviridae	Kaikōura South Coast	Kaikōura	faecal	QB356779	129	large polymerase, partial [Morbillivirus canis]	USH28106.1	96.09%	2.00E-78
Seq27	FS4	Arctocephalus forsteri picornavirus 1	Picornaviridae	Cape Palliser	Wairarapa	faecal	QB356780	2075	MAG: polyprotein [Picornavirales sp.]	XNT21280.1	43.75%	0.00E+00
Seq28	FS18	Arctocephalus forsteri picornavirus 1	Picornaviridae	Kaikōura South Coast	Kaikōura	faecal	QB356781	2463	MAG: polyprotein [Picornavirales sp.]	XNT21280.1	43.83%	0.00E+00
Seq29	FSD13	Arctocephalus forsteri picornavirus 2	Picornaviridae	Kaikōura Ōhau site	Kaikōura	rectal	QB356782	137	MAG: polyprotein, partial [Cardiovirus sp.]	XYW66486.1	62.77%	9.00E-52
Seq30	FS15	Arctocephalus forsteri picornavirus 2	Picornaviridae	Kaikōura Ōhau site	Kaikōura	faecal	QB356783	320	MAG: polyprotein, partial [Cardiovirus sp.]	XYW66486.1	61.88%	6.00E-133
Seq31	FS14	Arctocephalus forsteri picornavirus 2	Picornaviridae	Kaikōura Ōhau site	Kaikōura	faecal	QB356784	1068	MAG: polyprotein [Picornavirales sp.]	XNT21280.1	48.73%	0.00E+00
Seq32	FS12	Arctocephalus forsteri picornavirus 2	Picornaviridae	Kaikōura Peninsula	Kaikōura	faecal	QB356785	2463	polyprotein [cardiovirus B3]	AUO15553.1	38.59%	0.00E+00
Seq33	FS5	Arctocephalus forsteri picornavirus 3	Picornaviridae	Cape Palliser	Wairarapa	faecal	QB356786	2471	polyprotein [Encephalomyocarditis virus]	AGU38152.1	38.03%	0.00E+00
Seq34	FS9	Arctocephalus forsteri picornavirus 4	Picornaviridae	Cape Saunders	Dunedin	faecal	QB356787	372	MAG: hypothetical protein, partial [Picornavirales sp.]	UGO57606.1	55.69%	8.00E-125
Seq35	FS16	Arctocephalus forsteri picornavirus 5	Picornaviridae	Kaikōura Ōhau site	Kaikōura	faecal	QB356788	396	3D [hepatovirus B1]	YP_009164966.1	52.54%	4.00E-148
Seq36	FS11	Arctocephalus forsteri sedoreovirus 1	Sedoreoviridae	Kaikōura Peninsula	Kaikōura	faecal	QB356789	705	VP1 [Rotavirus I]	YP_009130674.1	80.11%	0.00E+00
Seq37	FS12	Arctocephalus forsteri sedoreovirus 1	Sedoreoviridae	Kaikōura Peninsula	Kaikōura	faecal	QB356790	1164	VP1 [Rotavirus I]	YP_009130674.1	73.92%	0.00E+00
Seq38	FS14	Arctocephalus forsteri sedoreovirus 1	Sedoreoviridae	Kaikōura Ōhau site	Kaikōura	faecal	QB356791	735	VP1 [Rotavirus I]	YP_009130674.1	74.42%	0.00E+00
Seq39	FS15	Arctocephalus forsteri sedoreovirus 1	Sedoreoviridae	Kaikōura Ōhau site	Kaikōura	faecal	QB356792	732	VP1 [Rotavirus I]	YP_009130674.1	78.55%	0.00E+00
Seq40	FS16	Arctocephalus forsteri sedoreovirus 1	Sedoreoviridae	Kaikōura Ōhau site	Kaikōura	faecal	QB356793	886	VP1 [Rotavirus I]	YP_009130674.1	77.43%	0.00E+00
Seq41	FS18	Arctocephalus forsteri sedoreovirus 1	Sedoreoviridae	Kaikōura South Coast	Kaikōura	faecal	QB356794	1164	VP1 [Rotavirus I]	YP_009130674.1	73.84%	0.00E+00
Seq42	FS19	Arctocephalus forsteri sedoreovirus 1	Sedoreoviridae	Kaikōura South Coast	Kaikōura	faecal	QB356795	523	VP1 [Rotavirus I]	AYH64821.1	75.34%	0.00E+00
Seq43	FS2	Arctocephalus forsteri sedoreovirus 1	Sedoreoviridae	Cape Foulwind	Westport	faecal	QB356796	1156	VP1 [Rotavirus I]	YP_009130674.1	73.79%	0.00E+00
Seq44	FS21	Arctocephalus forsteri sedoreovirus 1	Sedoreoviridae	OPERA	Dunedin	faecal	QB356797	278	VP1 [Rotavirus I]	YP_009130674.1	82.37%	6.00E-159
Seq45	FS22	Arctocephalus forsteri sedoreovirus 1	Sedoreoviridae	OPERA	Dunedin	faecal	QB356798	1160	VP1 [Rotavirus I]	YP_009130674.1	74.14%	0.00E+00
Seq46	FS23	Arctocephalus forsteri sedoreovirus 1	Sedoreoviridae	OPERA	Dunedin	faecal	QB356799	1160	VP1 [Rotavirus I]	YP_009130674.1	73.79%	0.00E+00
Seq47	FS4	Arctocephalus forsteri sedoreovirus 1	Sedoreoviridae	Cape Palliser	Wairarapa	faecal	QB356800	1156	VP1 [Rotavirus I]	YP_009130674.1	74.05%	0.00E+00
Seq48	FS5	Arctocephalus forsteri sedoreovirus 1	Sedoreoviridae	Cape Palliser	Wairarapa	faecal	QB356801	580	VP1 [Rotavirus I]	YP_009130674.1	79.44%	0.00E+00
Seq49	FS6	Arctocephalus forsteri sedoreovirus 1	Sedoreoviridae	Cape Palliser	Wairarapa	faecal	QB356802	1221	VP1 [Rotavirus I]	YP_009130674.1	74.01%	0.00E+00
Seq50	FSD10	Arctocephalus forsteri sedoreovirus 1	Sedoreoviridae	Kaikōura Peninsula	Dunedin	rectal	QB356803	484	VP1 [Rotavirus I]	YP_009130674.1	67.15%	0.00E+00
Seq51	FSD13	Arctocephalus forsteri sedoreovirus 1	Sedoreoviridae	Kaikōura Ōhau site	Kaikōura	rectal	QB356804	1162	VP1 [Rotavirus I]	YP_009130674.1	73.75%	0.00E+00
Seq52	FSD17	Arctocephalus forsteri sedoreovirus 1	Sedoreoviridae	Kaikōura South Coast	Kaikōura	rectal	QB356805	448	VP1 [Rotavirus I]	YP_009130674.1	77.80%	0.00E+00
Seq53	FSD3	Arctocephalus forsteri sedoreovirus 1	Sedoreoviridae	Cape Palliser	Wairarapa	rectal	QB356806	100	VP1 [Rotavirus I]	YP_009130674.1	88.00%	4.00E-52
Seq54	FS11	Arctocephalus forsteri sedoreovirus 2	Sedoreoviridae	Kaikōura Peninsula	Kaikōura	faecal	QB356807	555	VP1 [Rotavirus I]	YP_009130674.1	81.23%	0.00E+00
Seq55	FS4	Arctocephalus forsteri sedoreovirus 2	Sedoreoviridae	Cape Palliser	Wairarapa	faecal	QB356808	1204	VP1 [Rotavirus I]	YP_009130674.1	76.68%	0.00E+00
Seq56	FS5	Arctocephalus forsteri sedoreovirus 2	Sedoreoviridae	Cape Palliser	Wairarapa	faecal	QB356809	1162	VP1 [Rotavirus I]	YP_009130674.1	76.83%	0.00E+00
Seq57	FS6	Arctocephalus forsteri sedoreovirus 2	Sedoreoviridae	Cape Palliser	Wairarapa	faecal	QB356810	1357	VP1 [Rotavirus I]	YP_009130674.1	76.66%	0.00E+00
Seq58	FS7	Arctocephalus forsteri sedoreovirus 2	Sedoreoviridae	Cape Palliser	Wairarapa	faecal	QB356811	1177	VP1 [Rotavirus I]	YP_009130674.1	76.66%	0.00E+00
Seq59	FS11	Arctocephalus forsteri sedoreovirus 3	Sedoreoviridae	Kaikōura Peninsula	Kaikōura	faecal	QB356812	553	VP1 [Rotavirus I]	YP_009130674.1	72.33%	0.00E+00
Seq60	FS19	Arctocephalus forsteri sedoreovirus 3	Sedoreoviridae	Kaikōura South Coast	Kaikōura	faecal	QB356813	637	VP1 [Rotavirus I]	YP_009130674.1	72.96%	0.00E+00
Seq61	FSD17	Arctocephalus forsteri sedoreovirus 4	Sedoreoviridae	Kaikōura South Coast	Kaikōura	rectal	QB356814	948	VP1 [Rotavirus I]	YP_009130674.1	70.92%	0.00E+00
Seq62	FS20	Arctocephalus forsteri sedoreovirus 5	Sedoreoviridae	OPERA	Dunedin	faecal	QB356815	870	MAG: VP1 protein [Reovirus sp.]	WWV88224.1	62.64%	0.00E+00
Seq63	FS15	Arctocephalus forsteri sedoreovirus 6	Sedoreoviridae	Kaikōura Ōhau site	Kaikōura	faecal	QB356816	101	MAG: RNA-dependent RNA polymerase, partial [Rotavirus sp.]	UHS71825.1	74.60%	2.00E-19
Seq64	FS15	Arctocephalus forsteri sedoreovirus 6	Sedoreoviridae	Kaikōura Ōhau site	Kaikōura	faecal	QB356817	623	VP1, partial [Rotavirus C]	AXQ59621.1	79.55%	0.00E+00
Seq65	FS4	Arctocephalus forsteri sedoreovirus 6	Sedoreoviridae	Cape Palliser	Wairarapa	faecal	QB356818	837	VP1, partial [Rotavirus C]	AXQ59621.1	76.02%	0.00E+00
Seq66	FS6	Arctocephalus forsteri spinaerovirus 1	Spinaeroviridae	Cape Palliser	Wairarapa	faecal	QB356819	159	lambda B [Reptilian orthoreovirus]	YP_010839786.1	60.38%	1.00E-54
Seq67	FS12	Arctocephalus forsteri spinaerovirus 1	Spinaeroviridae	Kaikōura Peninsula	Kaikōura	faecal	QB356820	1265	minor core protein [Baboon orthoreovirus]	YP_004769548.1	60.11%	0.00E+00
Seq68	FS16	Arctocephalus forsteri spinaerovirus 1	Spinaeroviridae	Kaikōura Ōhau site	Kaikōura	faecal	QB356821	1257	minor core protein [Baboon orthoreovirus]	YP_004769548.1	60.02%	0.00E+00
Seq69	FS19	Arctocephalus forsteri spinaerovirus 1	Spinaeroviridae	Kaikōura South Coast	Kaikōura	faecal	QB356822	164	minor core protein [Baboon orthoreovirus]	YP_004769548.1	67.07%	3.00E-70
Seq70	FS20	Arctocephalus forsteri spinaerovirus 1	Spinaeroviridae	OPERA	Dunedin	faecal	QB356823	395	minor core protein [Baboon orthoreovirus]	YP_004769548.1	68.69%	0.00E+00
Seq71	FS23	Arctocephalus forsteri spinaerovirus 1	Spinaeroviridae	OPERA	Dunedin	faecal	QB356824	1264	minor core protein [Baboon orthoreovirus]	YP_004769548.1	60.03%	0.00E+00
