## Supplementary Table 1 for "The virome of New Zealand fur seals reveals novel viral diversity and evidence of continued Canine distemper virus circulation"

### Sheet: Sheet1
Library number	Library code	Swab type	Dead/Alive	Location	# of individuals	Individual pooling amount (µL)	Total pooling amount (µL)	Concentration (ng/µL)	# Raw reads
1	FSD1	Rectal	Dead	Cape Foulwind	2	20	40	6	89099412
2	FS2	Faecal	Alive	Cape Foulwind	5	10	50	26.4	90190171
3	FSD3	Rectal	Dead	Cape Pallister	2	10	40	8.9	105896881
4	FS4	Faecal	Alive	Cape Pallister	10	5	50	17.2	89791455
5	FS5	Faecal	Alive	Cape Pallister	10	5	50	69.2	94902443
6	FS6	Faecal	Alive	Cape Pallister	10	5	50	37.9	89273956
7	FS7	Faecal	Alive	Cape Pallister	10	5	50	65.1	86839012
8	FS8	Faecal	Alive	Cape Saunders	7	10	70	1.7	99341713
9	FS9	Faecal	Alive	Cape Saunders	6	10	60	3.6	91773677
10	FSD10	Rectal	Dead	Kaikōura Peninsula	3	15	45	5.8	77428383
11	FS11	Faecal	Alive	Kaikōura Peninsula	8	5	40	22.8	84731568
12	FS12	Faecal	Alive	Kaikōura Peninsula	7	10	70	19.8	87938951
13	FSD13	Rectal	Dead	Kaikōura Ōhau Site	13	5	65	29	76203539
14	FS14	Faecal	Alive	Kaikōura Ōhau Site	10	5	50	53.1	78806371
15	FS15	Faecal	Alive	Kaikōura Ōhau Site	11	5	55	42	108630436
16	FS16	Faecal	Alive	Kaikōura Ōhau Site	11	5	55	16.4	113875168
17	FSD17	Rectal	Dead	Kaikōura South Coast Site	1	30	30	16.6	97962193
18	FS18	Faecal	Alive	Kaikōura South Coast Site	7	10	70	17.1	98571397
19	FS19	Faecal	Alive	Kaikōura South Coast Site	6	10	60	19.2	99132921
20	FS20	Faecal	Alive	Dunedin OPERA site	10	10	60	40.1	93945719
21	FS21	Faecal	Alive	Dunedin OPERA site	10	10	60	17.7	99012426
22	FS22	Faecal	Alive	Dunedin OPERA site	9	5	45	26.5	85932897
23	FS23	Faecal	Alive	Dunedin OPERA site	9	5	45	34.6	116516826
